# Phylogenomic analysis of SARS-CoV-2 genomes from western India reveals unique linked mutations

**DOI:** 10.1101/2020.07.30.228460

**Authors:** Dhiraj Paul, Kunal Jani, Janesh Kumar, Radha Chauhan, Vasudevan Seshadri, Girdhari Lal, Rajesh Karyakarte, Suvarna Joshi, Murlidhar Tambe, Sourav Sen, Santosh Karade, Kavita Bala Anand, Shelinder Pal Singh Shergill, Rajiv Mohan Gupta, Manoj Kumar Bhat, Arvind Sahu, Yogesh S Shouche

## Abstract

India has become the third worst-hit nation by the COVID-19 pandemic caused by the SARS-CoV-2 virus. Here, we investigated the molecular, phylogenomic, and evolutionary dynamics of SARS-CoV-2 in western India, the most affected region of the country. A total of 90 genomes were sequenced. Four nucleotide variants, namely C241T, C3037T, C14408T (Pro4715Leu), and A23403G (Asp614Gly), located at 5’UTR, Orf1a, Orf1b, and Spike protein regions of the genome, respectively, were predominant and ubiquitous (90%). Phylogenetic analysis of the genomes revealed four distinct clusters, formed owing to different variants. The major cluster (cluster 4) is distinguished by mutations C313T, C5700A, G28881A are unique patterns and observed in 45% of samples. We thus report a newly emerging pattern of linked mutations. The predominance of these linked mutations suggests that they are likely a part of the viral fitness landscape. A novel and distinct pattern of mutations in the viral strains of each of the districts was observed. The Satara district viral strains showed mutations primarily at the 3′ end of the genome, while Nashik district viral strains displayed mutations at the 5′ end of the genome. Characterization of Pune strains showed that a novel variant has overtaken the other strains. Examination of the frequency of three mutations i.e., C313T, C5700A, G28881A in symptomatic versus asymptomatic patients indicated an increased occurrence in symptomatic cases, which is more prominent in females. The age-wise specific pattern of mutation is observed. Mutations C18877T, G20326A, G24794T, G25563T, G26152T, and C26735T are found in more than 30% study samples in the age group of 10-25. Intriguingly, these mutations are not detected in the higher age range 61-80. These findings portray the prevalence of unique linked mutations in SARS-CoV-2 in western India and their prevalence in symptomatic patients.

**Importance:** Elucidation of the SARS-CoV-2 mutational landscape within a specific geographical location, and its relationship with age and symptoms, is essential to understand its local transmission dynamics and control. Here we present the first comprehensive study on genome and mutation pattern analysis of SARS-CoV-2 from the western part of India, the worst affected region by the pandemic. Our analysis revealed three unique linked mutations, which are prevalent in most of the sequences studied. These may serve as a molecular marker to track the spread of this viral variant to different places.
