## Supplementary data 1, Supplementary data 2, Supplementary data 3, Supplementary data 4 for "Phylogenomic analysis of SARS-CoV-2 genomes from western India reveals unique linked mutations": Supplementary data 1.xlsx

### Sheet: Sheet1
strain	virus	gisaid_epi_isl	date	Passage details/history	region	country	division	location	region_exposure	country_exposure	division_exposure	segment	length	host	age	sex	pangolin_lineage	GISAID_clade	Query genome completeness	Genome coverage (X)
India/AFMC_4954/2020	ncov	EPI_ISL_496537	2020-05-19	Original	Asia	India	Maharashtra		Asia	India	Maharashtra	genome	29871	Human	54	Male	B.1.80	G	99.8997	384.25
India/AFMC_4958/2020	ncov	EPI_ISL_497887	2020-05-19	Original	Asia	India	Maharashtra		Asia	India	Maharashtra	genome	29870	Human	75	Male	B.1.1.32	GR	99.8997	1344.23
India/AFMC_5075/2020	ncov	EPI_ISL_497886	2020-05-20	Original	Asia	India	Maharashtra		Asia	India	Maharashtra	genome	29869	Human	75	Male	B.1	G	99.8896	1209.82
India/AFMC_5280/2020	ncov	EPI_ISL_497885	2020-05-21	Original	Asia	India	Maharashtra		Asia	India	Maharashtra	genome	29863	Human	75	Female	B	G	95.9636	1365.77
India/AFMC_5286/2020	ncov	EPI_ISL_496518	2020-05-21	Original	Asia	India	Maharashtra		Asia	India	Maharashtra	genome	29872	Human	54	Male	B.1.1.32	GR	99.883	1391.48
India/AFMC_5304/2020	ncov	EPI_ISL_496519	2020-05-21	Original	Asia	India	Maharashtra		Asia	India	Maharashtra	genome	29886	Human	40	Male	B.1.1.32	GR	99.9465	1603.31
India/AFMC_5306/2020	ncov	EPI_ISL_496602	2020-05-21	Original	Asia	India	Maharashtra		Asia	India	Maharashtra	genome	29889	Human	31	Male	B.1.1.32	GR	99.9365	1261.47
India/AFMC_5309/2020	ncov	EPI_ISL_496538	2020-05-21	Original	Asia	India	Maharashtra		Asia	India	Maharashtra	genome	29901	Human	30	Male	B.1.1.32	GR	99.9866	1372.8
India/AFMC_5318/2020	ncov	EPI_ISL_496539	2020-05-21	Original	Asia	India	Maharashtra		Asia	India	Maharashtra	genome	29901	Human	34	Male	B.1.1.32	GR	99.9732	1240.84
India/AFMC_5458/2020	ncov	EPI_ISL_496529	2020-05-23	Original	Asia	India	Maharashtra		Asia	India	Maharashtra	genome	29890	Human	21	Female	B.6	O	99.9732	1444.67
India/AFMC_5473/2020	ncov	EPI_ISL_496520	2020-05-23	Original	Asia	India	Maharashtra		Asia	India	Maharashtra	genome	29884	Human	78	Female	B.6	O	99.9465	1249.86
India/AFMC_5604/2020	ncov	EPI_ISL_497884	2020-05-24	Original	Asia	India	Maharashtra		Asia	India	Maharashtra	genome	29885	Human	2	Female	B.1.80	G	99.9231	1599.74
India/AFMC_5643/2020	ncov	EPI_ISL_497883	2020-05-24	Original	Asia	India	Maharashtra		Asia	India	Maharashtra	genome	29891	Human	20	Female	B.1.1.32	GR	99.9632	1076.49
India/AFMC_5653/2020	ncov	EPI_ISL_497882	2020-05-24	Original	Asia	India	Maharashtra		Asia	India	Maharashtra	genome	29898	Human	26	Female	B.1.1.32	GR	99.9732	1490.49
India/AFMC_5670/2020	ncov	EPI_ISL_496540	2020-05-25	Original	Asia	India	Maharashtra		Asia	India	Maharashtra	genome	29891	Human	23	Male	B.1.1.32	GR	99.9498	1415.94
India/AFMC_5688/2020	ncov	EPI_ISL_496541	2020-05-25	Original	Asia	India	Maharashtra		Asia	India	Maharashtra	genome	29901	Human	32	Male	B.1.80	G	99.9766	1709.56
India/AFMC_5694/2020	ncov	EPI_ISL_496542	2020-05-25	Original	Asia	India	Maharashtra		Asia	India	Maharashtra	genome	29878	Human	13	Female	B.1.80	G	99.9164	1220.59
India/AFMC_5695/2020	ncov	EPI_ISL_496543	2020-05-25	Original	Asia	India	Maharashtra		Asia	India	Maharashtra	genome	29873	Human	65	Female	B.1.80	G	99.8896	1473.63
India/AFMC_5727/2020	ncov	EPI_ISL_496544	2020-05-25	Original	Asia	India	Maharashtra		Asia	India	Maharashtra	genome	29901	Human	40	Female	B.1.80	G	99.9967	1388.73
India/AFMC_5807/2020	ncov	EPI_ISL_496545	2020-05-25	Original	Asia	India	Maharashtra		Asia	India	Maharashtra	genome	29874	Human	52	Male	B.1.1.32	GR	99.903	1362.51
India/AFMC_5827/2020	ncov	EPI_ISL_497881	2020-05-25	Original	Asia	India	Maharashtra		Asia	India	Maharashtra	genome	29870	Human	50	Male	B.1.1	GR	99.903	1362.51
India/AFMC_5868/2020	ncov	EPI_ISL_496533	2020-05-26	Original	Asia	India	Maharashtra		Asia	India	Maharashtra	genome	29869	Human	36	Female	B.1.1	GR	99.9064	1258.06
India/AFMC_5897/2020	ncov	EPI_ISL_497880	2020-05-26	Original	Asia	India	Maharashtra		Asia	India	Maharashtra	genome	29873	Human	59	Male	B.6	O	99.8863	1298.06
India/BJMC_1089/2020	ncov	EPI_ISL_496530	2020-04-13	Original	Asia	India	Maharashtra		Asia	India	Maharashtra	genome	29877	Human	12	Male	B.1.1.32	GR	99.9064	1047.87
India/BJMC_1123/2020	ncov	EPI_ISL_497891	2020-04-14	Original	Asia	India	Maharashtra		Asia	India	Maharashtra	genome	29870	Human	44	Male	B.1.1	GR	99.0804	727.55
India/BJMC_1622/2020	ncov	EPI_ISL_497890	2020-04-18	Original	Asia	India	Maharashtra		Asia	India	Maharashtra	genome	29871	Human	35	Male	B.1.1.32	GR	99.8863	1265.16
India/BJMC_1658/2020	ncov	EPI_ISL_496546	2020-04-18	Original	Asia	India	Maharashtra		Asia	India	Maharashtra	genome	29889	Human	16	Male	B.1.1.32	GR	99.9599	1608.39
India/BJMC_1675/2020	ncov	EPI_ISL_496547	2020-04-18	Original	Asia	India	Maharashtra		Asia	India	Maharashtra	genome	29876	Human	32	Male	B.6	O	99.8963	1109.54
India/BJMC_1697/2020	ncov	EPI_ISL_496521	2020-04-19	Original	Asia	India	Maharashtra		Asia	India	Maharashtra	genome	29898	Human	29	Male	B.6	O	99.9732	1552.44
India/BJMC_1701/2020	ncov	EPI_ISL_497889	2020-04-19	Original	Asia	India	Maharashtra		Asia	India	Maharashtra	genome	29874	Human	52	Female	B.6	O	99.067	1048.55
India/BJMC_1727/2020	ncov	EPI_ISL_496548	2020-04-19	Original	Asia	India	Maharashtra		Asia	India	Maharashtra	genome	29894	Human	40	Male	B.1.1.32	GR	99.9599	1621.82
India/BJMC_1760/2020	ncov	EPI_ISL_497888	2020-04-20	Original	Asia	India	Maharashtra		Asia	India	Maharashtra	genome	29873	Human	45	Female	B.1.1.32	GR	99.9064	1563.95
India/BJMC_1769/2020	ncov	EPI_ISL_496522	2020-04-20	Original	Asia	India	Maharashtra		Asia	India	Maharashtra	genome	29884	Human	53	Male	B.1.1.32	GR	99.9465	1217.96
India/BJMC_2030/2020	ncov	EPI_ISL_496549	2020-04-21	Original	Asia	India	Maharashtra		Asia	India	Maharashtra	genome	29872	Human	50	Female	B.1.1.32	GR	99.8763	1833.95
India/BJMC_2035/2020	ncov	EPI_ISL_496534	2020-04-21	Original	Asia	India	Maharashtra		Asia	India	Maharashtra	genome	29874	Human	40	Male	B.1.1.32	GR	99.8161	1366.24
India/BJMC_2086/2020	ncov	EPI_ISL_496527	2020-04-22	Original	Asia	India	Maharashtra		Asia	India	Maharashtra	genome	29888	Human	52	Female	B.1.1.32	GR	99.9699	1302.49
India/BJMC_2192/2020	ncov	EPI_ISL_496550	2020-04-22	Original	Asia	India	Maharashtra		Asia	India	Maharashtra	genome	29874	Human	70	Female	B.1.1.32	GR	99.8896	1455.46
India/BJMC_2442/2020	ncov	EPI_ISL_496551	2020-04-20	Original	Asia	India	Maharashtra		Asia	India	Maharashtra	genome	29836	Human	68	Male	B.1.1.32	GR	99.7759	1704.73
India/BJMC_4555/2020	ncov	EPI_ISL_496528	2020-05-19	Original	Asia	India	Maharashtra		Asia	India	Maharashtra	genome	29859	Human	52	Male	B.1.5	G	99.6221	1046.14
India/BJMC_6184/2020	ncov	EPI_ISL_496523	2020-05-26	Original	Asia	India	Maharashtra		Asia	India	Maharashtra	genome	29898	Human	3	Male	B.1.80	G	99.9732	1730.97
India/BJMC_6185/2020	ncov	EPI_ISL_496552	2020-05-26	Original	Asia	India	Maharashtra		Asia	India	Maharashtra	genome	29874	Human	30	Male	B.1.1.32	GR	99.8863	1236.25
India/BJMC_838/2020	ncov	EPI_ISL_496553	2020-04-11	Original	Asia	India	Maharashtra		Asia	India	Maharashtra	genome	29873	Human	32	Male	B.1	G	99.8997	1290.18
India/BJMC_965/2020	ncov	EPI_ISL_496554	2020-04-12	Original	Asia	India	Maharashtra		Asia	India	Maharashtra	genome	29873	Human	40	Male	B.1.1.32	GR	99.9064	1250.46
India/NCCS_NR048/2020	ncov	EPI_ISL_496555	2020-04-28	Original	Asia	India	Maharashtra		Asia	India	Maharashtra	genome	29900	Human	36	Female	B.1.36	GH	99.9766	1138.02
India/NCCS_NR049/2020	ncov	EPI_ISL_496556	2020-04-28	Original	Asia	India	Maharashtra		Asia	India	Maharashtra	genome	29873	Human	60	Female	B.1.36	GH	99.8863	1730.41
India/NCCS_NR051/2020	ncov	EPI_ISL_496557	2020-04-28	Original	Asia	India	Maharashtra		Asia	India	Maharashtra	genome	29876	Human	10	Male	B.1.36	GH	99.8963	1601.52
India/NCCS_NR099/2020	ncov	EPI_ISL_497879	2020-04-28	Original	Asia	India	Maharashtra		Asia	India	Maharashtra	genome	29883	Human	75	Male	B.1.1.32	GR	99.3445	1418.24
India/NCCS_NR1205/2020	ncov	EPI_ISL_496524	2020-05-15	Original	Asia	India	Maharashtra		Asia	India	Maharashtra	genome	29875	Human	23	Female	B.1.1.32	GR	99.9164	1182.79
India/NCCS_NR1290/2020	ncov	EPI_ISL_496558	2020-05-15	Original	Asia	India	Maharashtra		Asia	India	Maharashtra	genome	29894	Human	29	Male	B.1.80	G	99.9599	1251.18
India/NCCS_NR1323/2020	ncov	EPI_ISL_496559	2020-05-16	Original	Asia	India	Maharashtra		Asia	India	Maharashtra	genome	29899	Human	27	Male	B.1.1.32	GR	99.9933	80482.2
India/NCCS_NR1326/2020	ncov	EPI_ISL_496560	2020-05-16	Original	Asia	India	Maharashtra		Asia	India	Maharashtra	genome	29873	Human	32	Male	B.1.1.32	GR	99.8896	1062.59
India/NCCS_NR1333/2020	ncov	EPI_ISL_497878	2020-05-16	Original	Asia	India	Maharashtra		Asia	India	Maharashtra	genome	29901	Human	38	Female	B.1.1.32	GR	99.9799	1192.31
India/NCCS_NR1445/2020	ncov	EPI_ISL_497877	2020-05-15	Original	Asia	India	Maharashtra		Asia	India	Maharashtra	genome	29872	Human	66	Female	B.1.1	GR	99.883	1028.99
India/NCCS_NR1474/2020	ncov	EPI_ISL_497876	2020-05-17	Original	Asia	India	Maharashtra		Asia	India	Maharashtra	genome	29888	Human	38	Female	B.1.1.32	O	99.9331	1517.08
India/NCCS_NR1548/2020	ncov	EPI_ISL_496561	2020-05-17	Original	Asia	India	Maharashtra		Asia	India	Maharashtra	genome	29873	Human	62	Male	B.1.80	G	99.8863	1556.43
India/NCCS_NR1553/2020	ncov	EPI_ISL_496562	2020-05-17	Original	Asia	India	Maharashtra		Asia	India	Maharashtra	genome	29870	Human	35	Female	B.1.80	G	99.8997	1635.82
India/NCCS_NR1565/2020	ncov	EPI_ISL_496563	2020-05-17	Original	Asia	India	Maharashtra		Asia	India	Maharashtra	genome	29875	Human	48	Female	B.1.80	G	99.8997	1515.69
India/NCCS_NR1709/2020	ncov	EPI_ISL_496564	2020-05-18	Original	Asia	India	Maharashtra		Asia	India	Maharashtra	genome	29873	Human	22	Male	B.1.80	G	99.8863	1619.62
India/NCCS_NR1715/2020	ncov	EPI_ISL_496565	2020-05-18	Original	Asia	India	Maharashtra		Asia	India	Maharashtra	genome	29902	Human	49	Male	B.1.80	G	99.9766	1541.67
India/NCCS_NR1885/2020	ncov	EPI_ISL_496566	2020-05-19	Original	Asia	India	Maharashtra		Asia	India	Maharashtra	genome	29859	Human	22	Female	B.1.80	G	99.8529	1266.75
India/NCCS_NR1922/2020	ncov	EPI_ISL_496525	2020-05-20	Original	Asia	India	Maharashtra		Asia	India	Maharashtra	genome	29898	Human	27	Male	B.1.1.32	GR	99.9866	1556.38
India/NCCS_NR2038/2020	ncov	EPI_ISL_497875	2020-05-20	Original	Asia	India	Maharashtra		Asia	India	Maharashtra	genome	29898	Human	18	Male	B.1.1.32	GR	99.9766	1782.27
India/NCCS_NR2086/2020	ncov	EPI_ISL_496567	2020-05-21	Original	Asia	India	Maharashtra		Asia	India	Maharashtra	genome	29873	Human	28	Male	B.1.80	G	99.8428	1320.56
India/NCCS_NR2097/2020	ncov	EPI_ISL_497874	2020-05-21	Original	Asia	India	Maharashtra		Asia	India	Maharashtra	genome	29889	Human	29	Male	B.1.36	GH	99.9331	1104.81
India/NCCS_NR2099/2020	ncov	EPI_ISL_496568	2020-05-21	Original	Asia	India	Maharashtra		Asia	India	Maharashtra	genome	29837	Human	52	Male	B.1.36	GH	99.7793	1157.34
India/NCCS_NR2107/2020	ncov	EPI_ISL_496569	2020-05-21	Original	Asia	India	Maharashtra		Asia	India	Maharashtra	genome	29847	Human	22	Male	B.1.1	GR	99.6221	1062.89
India/NCCS_NR2108/2020	ncov	EPI_ISL_496535	2020-05-21	Original	Asia	India	Maharashtra		Asia	India	Maharashtra	genome	29877	Human	36	Male	B.1.1.32	GR	99.6723	1083.62
India/NCCS_NR2109/2020	ncov	EPI_ISL_496570	2020-05-21	Original	Asia	India	Maharashtra		Asia	India	Maharashtra	genome	29891	Human	51	Male	B.1.1.32	GR	99.9398	1935.05
India/NCCS_NR2122/2020	ncov	EPI_ISL_496571	2020-05-21	Original	Asia	India	Maharashtra		Asia	India	Maharashtra	genome	29873	Human	47	Male	B.1.1.32	GR	99.8863	1227.81
India/NCCS_NR2245/2020	ncov	EPI_ISL_496572	2020-05-21	Original	Asia	India	Maharashtra		Asia	India	Maharashtra	genome	29873	Human	31	Female	B.1.36	GH	99.893	1572.76
India/NCCS_NR2246/2020	ncov	EPI_ISL_496573	2020-05-21	Original	Asia	India	Maharashtra		Asia	India	Maharashtra	genome	29874	Human	10	Male	B.1.36	GH	99.9097	1867.38
India/NCCS_NR2249/2020	ncov	EPI_ISL_496574	2020-05-21	Original	Asia	India	Maharashtra		Asia	India	Maharashtra	genome	29871	Human	46	Male	B.1.36	GH	99.8729	1336.78
India/NCCS_NR2252/2020	ncov	EPI_ISL_496531	2020-05-21	Original	Asia	India	Maharashtra		Asia	India	Maharashtra	genome	29871	Human	48	Female	B.1.36	GH	99.8863	1193.29
India/NCCS_NR2254/2020	ncov	EPI_ISL_496575	2020-05-21	Original	Asia	India	Maharashtra		Asia	India	Maharashtra	genome	29875	Human	16	Male	B.1.36	GH	99.893	1033.16
India/NCCS_NR2255/2020	ncov	EPI_ISL_497873	2020-05-21	Original	Asia	India	Maharashtra		Asia	India	Maharashtra	genome	29872	Human	44	Male	B.1.36	GH	99.8997	1255.31
India/NCCS_NR2257/2020	ncov	EPI_ISL_496526	2020-05-21	Original	Asia	India	Maharashtra		Asia	India	Maharashtra	genome	29892	Human	14	Male	B.1.36	GH	99.9699	1352.66
India/NCCS_NR2260/2020	ncov	EPI_ISL_496576	2020-05-21	Original	Asia	India	Maharashtra		Asia	India	Maharashtra	genome	29893	Human	52	Female	B.1.113	GH	99.9732	1354.39
India/NCCS_NR2307/2020	ncov	EPI_ISL_496577	2020-05-22	Original	Asia	India	Maharashtra		Asia	India	Maharashtra	genome	29867	Human	13	Male	B.1.36	GH	99.8629	1813.6
India/NCCS_NR2309/2020	ncov	EPI_ISL_496532	2020-05-22	Original	Asia	India	Maharashtra		Asia	India	Maharashtra	genome	29877	Human	34	Female	B.1.36	GH	99.903	1350.23
India/NCCS_NR2328/2020	ncov	EPI_ISL_496578	2020-05-22	Original	Asia	India	Maharashtra		Asia	India	Maharashtra	genome	29872	Human	29	Female	B.1.1.32	GR	99.8863	1254.01
India/NCCS_NR2329/2020	ncov	EPI_ISL_496579	2020-05-22	Original	Asia	India	Maharashtra		Asia	India	Maharashtra	genome	29661	Human	10	Male	B.1.1.32	GR	99.1907	1258.27
India/NCCS_NR2347/2020	ncov	EPI_ISL_496580	2020-05-22	Original	Asia	India	Maharashtra		Asia	India	Maharashtra	genome	29873	Human	55	Female	B.1.1.32	GR	99.893	1144.42
India/NCCS_NR2359/2020	ncov	EPI_ISL_496581	2020-05-22	Original	Asia	India	Maharashtra		Asia	India	Maharashtra	genome	29837	Human	21	Male	B.1.80	G	99.7793	927.801
India/NCCS_NR2513/2020	ncov	EPI_ISL_496582	2020-05-24	Original	Asia	India	Maharashtra		Asia	India	Maharashtra	genome	29901	Human	51	Male	B.1.1.32	GR	99.9799	1961
India/NCCS_NR2517/2020	ncov	EPI_ISL_496583	2020-05-24	Original	Asia	India	Maharashtra		Asia	India	Maharashtra	genome	29848	Human	31	Male	B.1.1.32	GR	99.8161	1149.07
India/NCCS_NR2523/2020	ncov	EPI_ISL_496584	2020-05-24	Original	Asia	India	Maharashtra		Asia	India	Maharashtra	genome	29892	Human	48	Male	B.1.80	G	99.9398	1022.25
India/NCCS_NR2527/2020	ncov	EPI_ISL_496585	2020-05-24	Original	Asia	India	Maharashtra		Asia	India	Maharashtra	genome	29873	Human	38	Female	B.1.80	G	99.8796	1195.48
India/NCCS_NR342/2020	ncov	EPI_ISL_496586	2020-05-03	Original	Asia	India	Maharashtra		Asia	India	Maharashtra	genome	29873	Human	42	Male	B.1	G	99.893	1636.05
India/NCCS_NR567/2020	ncov	EPI_ISL_496536	2020-05-07	Original	Asia	India	Maharashtra		Asia	India	Maharashtra	genome	29893	Human	52	Female	B.1	G	99.9331	1993.26
India/NCCS_NR570/2020	ncov	EPI_ISL_496587	2020-05-08	Original	Asia	India	Maharashtra		Asia	India	Maharashtra	genome	29901	Human	32	Male	B.1	G	99.9799	2073.1
