## Supplementary data 1, Supplementary data 2, Supplementary data 3, Supplementary data 4 for "Phylogenomic analysis of SARS-CoV-2 genomes from western India reveals unique linked mutations": Supplementary data 3.xlsx

### Sheet: Sheet1
Specific Region	Region	Position	Nucleotide mutation	aa mutation	PROVEAN score	Predicted effect	Abundace of mutatioons
	5'UTR	84	C>T				1
	5'UTR	190	C>T				3
	5'UTR	219	G>T				1
	5'UTR	241	C>T				84
	ORF1a	313	C>T				42
	ORF1a	487	G>A				1
	ORF1a	631	T>C				1
	ORF1a	723	C>T	Pro153Leu	-1.19	Neutral	1
	ORF1a	875	C>T	Leu204Phe	0.327	Neutral	1
	ORF1a	1100	T>A	Ser279Thr	-0.782	Neutral	1
	ORF1a	1101	C>T	Ser279Phe	-1.992	Neutral	1
	ORF1a	1149	G>T	Gly295Val	-0.022	Neutral	1
	ORF1a	1404	C>T	Pro380Leu	0.19	Neutral	3
	ORF1a	1872	T>G	Phe536Cys	-1.757	Neutral	4
	ORF1a	1997	C>T				1
	ORF1a	2137	C>T				1
	ORF1a	3011	T>C				6
	ORF1a	3037	C>T				83
	ORF1a	3634	C>T				17
	ORF1a	3907	T>C				2
	ORF1a	4300	G>T				1
Viral_protease	ORF1a	5312	C>A	Leu1683Ile	-1.232	Neutral	1
Viral_protease	ORF1a	5512	C>T				3
Viral_protease	ORF1a	5563	A>T	Glu1766Asp	0.491	Neutral	1
	ORF1a	5641	A>G				1
	ORF1a	5700	C>A	Ala1812Asp	-0.753	Neutral	43
Nucleic acid-binding domain	ORF1a	6081	A>G	Asp1939Gly	-0.936	Neutral	3
Nucleic acid-binding domain	ORF1a	6312	C>A	Thr2016Lys	-0.166	Neutral	6
	ORF1a	6385	C>T				3
	ORF1a	6826	T>C				1
	ORF1a	6843	C>T	Ser2193Phe	-0.803	Neutral	8
	ORF1a	6883	C>T				1
	ORF1a	7093	C>T				1
	ORF1a	7744	T>C				1
	ORF1a	8311	C>T				1
	ORF1a	8371	G>T	Gln2702His			2
	ORF1a	8866	T>A				1
	ORF1a	9112	C>T				1
	ORF1a	9491	C>T	His3076Tyr	0.383	Neutral	1
	ORF1a	10138	C>T				1
	ORF1a	10375	A>G				1
Peptidase_C30	ORF1a	10832	G>A	Ala3523Thr	0.061	Neutral	1
	ORF1a	11083	G>T	Leu3606Phe	-1.432	Neutral	6
	ORF1a	11109	C>T	Ala3615Val	0.787	Neutral	1
	ORF1a	11587	T>C				2
	ORF1a	11653	C>T				1
nsp7 replicase	ORF1a	12014	G>T	Val3917Phe	1.77	Neutral	1
	ORF1a	12049	C>T				1
	ORF1a	12459	C>T	Thr4065Ile	-0.35	Neutral	1
nsp9 replicase	ORF1a	12885	C>T	Thr4207Ile	1.833	Neutral	1
	ORF1b	13506	C>T				1
Corona_RPol_N	ORF1b	13730	C>T	Ala4489Val	-2.346	Neutral	6
Corona_RPol_N	ORF1b	14268	G>A				1
Corona_RPol_N	ORF1b	14408	C>T	Pro4715Leu	-0.446	Neutral	84
	ORF1b	14616	C>T				1
	ORF1b	15254	T>C	Val4997Ala	-1.41	Neutral	1
	ORF1b	15324	C>T				17
	ORF1b	15760	G>T	Gly5166Cys	-5.895	Deleterious	3
	ORF1b	15906	G>T	Gln5214His	1.016	Neutral	1
	ORF1b	16078	G>A	Val5272Ile	-0.551	Neutral	1
	ORF1b	16393	C>T	Pro5377Ser	-0.897	Neutral	1
	ORF1b	16726	C>T	His5488Tyr			2
	ORF1b	16912	G>T	Val5550Leu			2
	ORF1b	16935	G>T	Met5557Ile	-0.633	Neutral	4
	ORF1b	16993	T>C	Tyr5577His	-0.845	Neutral	1
	ORF1b	17010	C>T				1
	ORF1b	17410	C>T	Arg5716Cys	-1.363	Neutral	1
NSP11	ORF1b	18115	C>T	His5951Tyr	-0.812	Neutral	1
NSP11	ORF1b	18267	C>T				1
NSP11	ORF1b	18449	G>T	Ser6062Ile	-0.187	Neutral	1
NSP11	ORF1b	18877	C>T				15
NSP11	ORF1b	19572	C>T				2
NSP11	ORF1b	19676	A>G	Gln6471Arg	-0.465	Neutral	3
	ORF1b	19862	C>T	Ala6533Val	-1.177	Neutral	1
	ORF1b	20145	G>T	Gln6627His			1
	ORF1b	20235	C>T				1
	ORF1b	20326	G>A	Val6688Ile			10
NSP13	ORF1b	20762	C>T	Thr6833Ile	-0.492	Neutral	1
NSP13	ORF1b	21123	G>T				1
NSP13	ORF1b	21137	A>G	Lys6958Arg			1
NSP13	ORF1b	21255	G>C				1
	S	21627	C>T	Thr22Ile	-0.026	Neutral	1
	S	21992	T>C	Tyr144His	0.057	Neutral	1
	S	22051	G>T				2
	S	22203	G>A	Arg214His	-0.184	Neutral	1
	S	22224	C>T	Ser221Leu	-0.838	Neutral	1
	S	22278	A>G	Gln239Arg	-0.411	Neutral	2
	S	22289	G>T	Ala243Ser	0.592	Neutral	2
	S	22444	C>T				1
	S	22468	G>T				2
Spike_rec_bind	S	23311	G>T	Glu583Asp	-0.819	Neutral	1
	S	23403	A>G	Asp614Gly	0.598	Neutral	84
	S	23533	C>T				2
	S	23929	C>T				6
Corona_S2	S	24588	C>T	Thr1009Ile	-3.78	Deleterious	1
Corona_S3	S	24603	G>A	Arg1014Lys	0.63	Neutral	1
Corona_S4	S	24794	G>T	Ala1078Ser	-0.359	Neutral	8
	S	25207	C>T				1
APA3_viroporin	ORF3a	25552	G>T	Ala54Ser	-1.638	Neutral	3
APA3_viroporin	ORF3a	25563	G>T	Gln57His	-3.286	Deleterious	15
APA3_viroporin	ORF3a	25886	C>T	Ser165Phe	-2.276	Neutral	1
APA3_viroporin	ORF3a	26056	G>T	Asp222Tyr	-8.762	Deleterious	1
APA3_viroporin	ORF3a	26065	G>T	Val225Phe	-2.876	Deleterious	1
APA3_viroporin	ORF3a	26110	C>T	Pro240Ser	-1.495	Neutral	1
APA3_viroporin	ORF3a	26152	G>T	Gly254*			10
	E	26469	C>A				2
Corona_M	M	26690	G>T				1
Corona_M	M	26735	C>T				15
Corona_M	M	26951	G>T				1
	ORF6	27239	A>G	Glu13Gly	-6.5	Deleterious	2
		27810	T>C				3
		27847	C>T				2
Corona_NS8	ORF8	28077	G>T	Val62Leu	-0.722	Neutral	2
Corona_NS9	ORF8	28078	T>C	Val62Ala	2.389	Neutral	1
Corona_NS10	ORF8	28209	G>T				1
Corona_nucleoca	N	28311	C>T	Pro13Leu	-1.23	Neutral	6
Corona_nucleoca	N	28328	G>A	Gly19Arg	-0.416	Neutral	2
Corona_nucleoca	N	28705	T>C				5
Corona_nucleoca	N	28851	G>T	Ser193Ile	-2.755	Deleterious	1
Corona_nucleoca	N	28854	C>T	Ser194Leu	-4.272	Deleterious	1
Corona_nucleoca	N	28857	G>T	Arg195Ile	-3.993	Deleterious	1
Corona_nucleoca		28881..28883	*1690_*1692delinsAAC	Arg203_Gly204delinsLysArg			43
Corona_nucleoca	N	28887	C>T	Thr205Ile	-1.562	Neutral	2
Corona_nucleoca	N	29254	G>A				1
Corona_nucleoca	N	29274	C>T	Thr334Ile	-2.72	Deleterious	1
