## Supplementary data 1, Supplementary data 2, Supplementary data 3, Supplementary data 4 for "Phylogenomic analysis of SARS-CoV-2 genomes from western India reveals unique linked mutations": Supplementary data 4.xlsx

### Sheet: Sheet1
Statistical analysis of Age-wise mutation pattern identification.
Mutation	2020-10-25	26-60	61-80	F	P-value	Fcrit
241	94.44a	93.33b	90c	16.0494	0.003906	5.14325
313	44.44b	50a	40c	75.3086	5.62e-05	5.14325
3011	11.11a	5c	10b	31.7901	0.000641	5.14325
3037	94.44a	93.33b	90c	16.0494	0.003906	5.14325
3634	22.22a	13.33c	20b	64.1975	8.9e-05	5.14325
5700	44.44b	50a	40c	75.3086	5.62e-05	5.14325
6843	22.22a	6.66b	0	489.349	2.26e-07	5.14325
14408	94.4a	93.33b	90c	16.0494	0.003906	5.14325
15324	22.22a	16.6c	20b	23.4568	0.001458	5.14325
18877	27.77a	16.66b	0	735.063	6.72e-08	5.14325
20326	22.22a	10b	0	464.111	2.65e-07	5.14325
20762	5.55a	0	0	464.111	2.65e-07	5.14325
23403	94.44a	93.33b	90c	16.0494	0.003906	5.14325
23533	0	3.33a	0	16.2	0.003815	5.14325
24794	22.22a	6.66b	0	16.2	0.003815	5.14325
25563	27.77a	16.66b	0	16.2	0.003815	5.14325
26152	22.22a	10b	0	464.111	2.65e-07	5.14325
26735	27.77a	16.66b	0	735.063	6.72e-08	5.14325
28881..28883	44.44c	53.33a	50b	60.4938	0.000105	5.14325
*One way anova followed by duncun test was performed. Different letters are significantly different at the 0.05 probability level, grouped into classes a, b, c.
Binomial test
Symptomatic vs asymptomatic
	Symptomatic	Asymptomatic	Ʈobserved	Ʈtabular (p≤0.005)	Inference
	n=37	n=49
241	36	43	26.9042	2.58	Significant
313	22	18	19.2565	2.58	Significant
3037	35	43	17.0897	2.58	Significant
3634	4	14	-22.6242	2.58
5700	22	18	19.2565	2.58	Significant
6843	7	1	42.1731	2.58	Significant
11083	1	5	-24.3667	2.58
13730	1	5	-24.3667	2.58
14408	36	44	24.3667	2.58	Significant
15324	4	14	-22.6242	2.58
18877	9	6	17.6845	2.58	Significant
20326	7	3	26.2526	2.58	Significant
23403	36	44	24.3667	2.58	Significant
23929	1	5	-24.3667	2.58
24794	7	1	42.1731	2.58	Significant
25563	9	6	17.6845	2.58	Significant
26152	7	3	26.2526	2.58	Significant
26735	9	6	17.6845	2.58	Significant
28311	1	5	-24.3667	2.58
28705	0	5	-39.284	2.58
28881..28883	22	20	15.7294	2.58	Significant
Binomial test
Male symptomatic vs asymptomatic
	Symptomatic	Asymtomatic	Ʈobserved	Ʈtabular (p≤0.005)	Inference
total	n=20	n=34
241	20	31	21.1765	2.58	Significant
313	12	16	6.52747	2.58	Significant
1404	0	1	-20.3774	2.58
3011	1	2	-2.11765	2.58
3037	19	31	7.02	2.58	Significant
3634	1	8	-16.8	2.58
5512	0	0	0	2.58
5700	12	16	6.52747	2.58	Significant
6312	0	2	-20.7692	2.58
6385	0	0	0	2.58
11083	0	2	-20.7692	2.58
14408	20	32	20.7692	2.58	Significant
15324	2	8	-11.2909	2.58
15760	0	1	-20.3774	2.58
18877	6	3	19.2	2.58	Significant
19676	0	0	0	2.58
20326	6	2	24.0652	2.58	Significant
23403	20	32	20.7692	2.58	Significant
23929	0	2	-20.7692	2.58
24794	6	0	38.25	2.58	Significant
25552	0	1	-20.3774	2.58
25563	6	3	19.2	2.58	Significant
26735	6	3	19.2	2.58	Significant
27810	0	0	0	2.58
28311	0	2	-20.7692	2.58
28881..28883	12	17	5.06483	2.58	Significant
Binomial test
Female symptomatic vs asymptomatic
	Symptomatic	Asymtomatic	Ʈobserved	Ʈtabular (p≤0.005)	Inference
	n=13	n=15
241	13	12	14.56	2.58	Significant
313	8	2	14.6222	2.58	Significant
1404	0	2	-14	2.58
3011	2	1	6.34667	2.58	Significant
3037	13	12	14.56	2.58	Significant
3634	2	6	-8.4	2.58
5512	0	2	-14	2.58
5700	8	2	14.6222	2.58	Significant
6312	0	3	-14.56	2.58
6385	0	2	-14	2.58
11083	0	3	-14.56	2.58
14408	13	12	14.56	2.58	Significant
15324	2	6	-8.4	2.58
15760	0	2	-14	2.58
18877	3	3	1.27273	2.58
19676	0	2	-14	2.58
23403	13	12	14.56	2.58	Significant
23929	0	3	-14.56	2.58
25552	0	2	-14	2.58
25563	3	3	1.27273	2.58
26735	3	3	1.27273	2.58
27810	0	2	-14	2.58
28311	0	3	-14.56	2.58
28881..28883	8	3	12.1283	2.58	Significant
Binomial test
Femle vs male
	female	male	Ʈobserved	Ʈtabular (p≤0.005)	Inference
	n=31	n=59
241	28	55	-8.20998	2.58
313	10	32	-17.9464	2.58
3037	28	54	-3.01829	2.58
3634	9	9	17.5	2.58	Significant
5700	10	32	-17.9464	2.58
15324	8	10	11.25	2.58	Significant
20326	2	8	-14.625	2.58
23403	28	56	-15	2.58
25563	6	9	6	2.58	Significant
26152	2	8	-14.625	2.58
26735	6	9	6	2.58	Significant
28311	3	3	15	2.58	Significant
28881..28883	12	32	-12.6285	2.58

### Sheet: Sheet2
Mutation	2020-10-25	26-60	61-80	F	P-value	Fcrit
241	94.44a	93.33b	90c	16.0494	0.003906	5.14325
313	44.44b	50a	40c	75.3086	5.62e-05	5.14325
3011	11.11a	5c	10b	31.7901	0.000641	5.14325
3037	94.44a	93.33b	90c	16.0494	0.003906	5.14325
3634	22.22a	13.33c	20b	64.1975	8.9e-05	5.14325
5700	44.44b	50a	40c	75.3086	5.62e-05	5.14325
6843	22.22a	6.66b	0	489.349	2.26e-07	5.14325
14408	94.4a	93.33b	90c	16.0494	0.003906	5.14325
15324	22.22a	16.6c	20b	23.4568	0.001458	5.14325
18877	27.77a	16.66b	0	735.063	6.72e-08	5.14325
20326	22.22a	10b	0	464.111	2.65e-07	5.14325
20762	5.55a	0	0	464.111	2.65e-07	5.14325
23403	94.44a	93.33b	90c	16.0494	0.003906	5.14325
23533	0	3.33a	0	16.2	0.003815	5.14325
24794	22.22a	6.66b	0	16.2	0.003815	5.14325
25563	27.77a	16.66b	0	16.2	0.003815	5.14325
26152	22.22a	10b	0	464.111	2.65e-07	5.14325
26735	27.77a	16.66b	0	735.063	6.72e-08	5.14325
28881..28883	44.44c	53.33a	50b	60.4938	0.000105	5.14325
Table 1: Statistical analysis of Age-wise mutation pattern identification.
*One way anova followed by duncun test was performed. Different letters are significantly different at the 0.05 probability level, grouped into classes a, b, c.
